# Personalized Pangenome References

**DOI:** 10.1101/2023.12.13.571553

**Authors:** Jouni Sirén, Parsa Eskandar, Matteo Tommaso Ungaro, Glenn Hickey, Jordan M. Eizenga, Adam M. Novak, Xian Chang, Pi-Chuan Chang, Mikhail Kolmogorov, Andrew Carroll, Jean Monlong, Benedict Paten

## Abstract

Pangenomes, by including genetic diversity, should reduce reference bias by better representing new samples compared to them. Yet when comparing a new sample to a pangenome, variants in the pangenome that are not part of the sample can be misleading, for example, causing false read mappings. These irrelevant variants are generally rarer in terms of allele frequency, and have previously been dealt with using allele frequency filters. However, this is a blunt heuristic that both fails to remove some irrelevant variants and removes many relevant variants. We propose a new approach, inspired by local ancestry inference methods, that imputes a personalized pangenome subgraph based on sampling local haplotypes according to *k*-mer counts in the reads. Our approach is tailored for the Giraffe short read aligner, as the indexes it needs for read mapping can be built quickly. We compare the accuracy of our approach to state-of-the-art methods using graphs from the Human Pangenome Reference Consortium. The resulting personalized pangenome pipelines provide faster pangenome read mapping than comparable pipelines that use a linear reference, reduce small variant genotyping errors by 4x relative to the Genome Analysis Toolkit (GATK) best-practice pipeline, and for the first time make short-read structural variant genotyping competitive with long-read discovery methods.
