## Supplemental tables for "Personalized Pangenome References"

### Sheet: Supplementary Table 5
Supplementary Table 5: Small variant results against the GIAB truth set NISTv4.2.1. The following tables show the recall, precision, F1 metric, Indel and SNP FN and FPs evaluated with vg giraffe + DeepVariant, GATK best practice, and BWA MEM + DeepVariant, using pangenome graphs based on the GRCh38 reference paths. Rows represent a specific graph construction, where filtered and default indicate …
Sample	Graph	Read	INDEL.Precison	INDEL.Recall	INDEL.F1	SNP.Precison	SNP.Recall	SNP.F1	INDEL.FN	INDEL.FP	SNP.FN	SNP.FP	Total.Errors
HG001	V1.1-mc-grch38 d9	Novaseq - 50x	0.998001	0.996256	0.997128	0.998749	0.997238	0.997993	1751	970	8988	4067	15776
HG001	V1.1-mc-grch38 d9	Novaseq - 40x	0.997664	0.996068	0.996865	0.998687	0.997618	0.998152	1839	1134	7752	4272	14997
HG001	V1.1-mc-grch38 d9	Novaseq - 30x	0.996388	0.994785	0.995586	0.998485	0.997658	0.998071	2439	1753	7622	4928	16742
HG001	V1.1-mc-grch38 d9	Novaseq - 20x	0.991983	0.98792	0.989947	0.997333	0.996233	0.996783	5650	3879	12259	8675	30463
HG001	V1.1-mc-grch38 d9	Element	0.997977	0.996754	0.997365	0.998797	0.998588	0.998693	1518	982	4595	3915	11010
HG001	V1.0-mc-grch38-minaf	Novaseq - 50x	0.997894	0.996211	0.997052	0.998756	0.996915	0.997834	1772	1022	10041	4043	16878
HG001	V1.0-mc-grch38-minaf	Novaseq - 40x	0.997607	0.99597	0.996788	0.998727	0.997311	0.998018	1885	1161	8751	4140	15937
HG001	V1.0-mc-grch38-minaf	Novaseq - 30x	0.996177	0.994676	0.995426	0.998522	0.997348	0.997935	2490	1855	8630	4808	17783
HG001	V1.0-mc-grch38-minaf	Novaseq - 20x	0.992201	0.988031	0.990112	0.997473	0.995915	0.996693	5598	3772	13293	8216	30879
HG001	V1.0-mc-grch38-minaf	Element	0.997983	0.996765	0.997374	0.998848	0.998359	0.998603	1513	979	5341	3749	11582
HG001	V1.1-mc-grch38	Novaseq - 40x	0.996594	0.994099	0.995345	0.99684	0.995022	0.99593	2760	1652	16201	10271	30884
HG001	V1.1-mc-grch38	Novaseq - 30x	0.995408	0.992951	0.994178	0.996804	0.995245	0.996024	3297	2227	15475	10390	31389
HG001	V1.1-mc-grch38	Novaseq - 20x	0.991187	0.986391	0.988783	0.995937	0.99403	0.994983	6365	4261	19428	13202	43256
HG001	V1.1-mc-grch38	Element	0.997318	0.995191	0.996254	0.997543	0.996531	0.997037	2249	1301	11290	7990	22830
HG001	mc-grch38- hap-04	Novaseq - 50x	0.997962	0.996429	0.997195	0.998822	0.997543	0.998182	1670	989	7996	3830	14485
HG001	mc-grch38- hap-04	Novaseq - 40x	0.997654	0.996177	0.996915	0.998773	0.997908	0.998341	1788	1139	6807	3991	13725
HG001	mc-grch38- hap-04	Novaseq - 30x	0.996347	0.99492	0.995633	0.998563	0.997931	0.998247	2376	1773	6733	4677	15559
HG001	mc-grch38- hap-04	Novaseq - 20x	0.99205	0.9882	0.990121	0.997512	0.996547	0.997029	5519	3847	11239	8094	28699
HG001	mc-grch38- hap-04	Element	0.998031	0.996876	0.997453	0.998862	0.998671	0.998767	1461	956	4325	3703	10445
HG001	mc-grch38- hap-08	Novaseq - 50x	0.997872	0.996263	0.997066	0.998705	0.997392	0.998048	1748	1033	8486	4212	15479
HG001	mc-grch38- hap-08	Novaseq - 40x	0.997555	0.996027	0.99679	0.998656	0.997745	0.9982	1858	1187	7338	4373	14756
HG001	mc-grch38- hap-08	Novaseq - 30x	0.996277	0.994723	0.995499	0.998451	0.99778	0.998115	2468	1807	7224	5041	16540
HG001	mc-grch38- hap-08	Novaseq - 20x	0.991969	0.988086	0.990024	0.997389	0.996409	0.996899	5572	3886	11687	8492	29637
HG001	mc-grch38- hap-08	Element	0.997942	0.996709	0.997325	0.998759	0.998536	0.998647	1539	999	4763	4041	11342
HG001	mc-grch38- hap-16	Novaseq - 50x	0.997754	0.995995	0.996874	0.9985	0.99704	0.997769	1873	1090	9634	4877	17474
HG001	mc-grch38- hap-16	Novaseq - 40x	0.997456	0.995801	0.996627	0.998459	0.997419	0.997938	1964	1235	8401	5013	16613
HG001	mc-grch38- hap-16	Novaseq - 30x	0.996118	0.994518	0.995317	0.998264	0.997462	0.997863	2564	1884	8260	5648	18356
HG001	mc-grch38- hap-16	Novaseq - 20x	0.991849	0.987826	0.989833	0.997186	0.996087	0.996636	5694	3944	12733	9153	31524
HG001	mc-grch38- hap-16	Element	0.997913	0.996434	0.997173	0.99881	0.997927	0.998368	1655	1048	5671	4567	12941
HG001	mc-grch38- hap-32	Novaseq - 50x	0.997512	0.995388	0.996449	0.998013	0.996224	0.997117	2157	1207	12290	6458	22112
HG001	mc-grch38- hap-32	Novaseq - 40x	0.997246	0.995251	0.996248	0.998014	0.996634	0.997324	2221	1336	10955	6456	20968
HG001	mc-grch38- hap-32	Novaseq - 30x	0.995973	0.994013	0.994992	0.997853	0.996721	0.997286	2800	1954	10671	6984	22409
HG001	mc-grch38- hap-32	Novaseq - 20x	0.991685	0.987355	0.989515	0.99684	0.995407	0.996123	5914	4022	14949	10274	35159
HG001	mc-grch38- hap-32	Element	0.997729	0.99598	0.996854	0.99835	0.997654	0.998002	1880	1102	7634	5369	15985
HG001	mc-grch38-hap32-Diploid	Novaseq - 50x	0.997969	0.996662	0.997315	0.998864	0.997632	0.998248	1561	986	7705	3693	13945
HG001	mc-grch38-hap32-Diploid	Novaseq - 40x	0.997693	0.996406	0.997049	0.998831	0.997983	0.998407	1681	1120	6565	3802	13168
HG001	mc-grch38-hap32-Diploid	Novaseq - 30x	0.996407	0.995091	0.995749	0.998622	0.997997	0.998309	2296	1744	6518	4484	15042
HG001	mc-grch38-hap32-Diploid	Novaseq - 20x	0.992059	0.988334	0.990193	0.997546	0.996624	0.997085	5456	3843	10986	7981	28266
HG001	mc-grch38-hap32-Diploid	Element	0.99806	0.997094	0.997577	0.99889	0.998766	0.998828	1359	942	4017	3613	9931
HG001	GATK 4	Novaseq - 50x	0.99269	0.994266	0.993477	0.988836	0.994129	0.991475	2682	3559	19107	36534	61882
HG001	GATK 4	Novaseq - 40x	0.99207	0.993094	0.992582	0.988885	0.99373	0.991301	3230	3858	20406	36358	63852
HG001	GATK 4	Novaseq - 30x	0.990194	0.989557	0.989876	0.988978	0.992727	0.990849	4884	4760	23670	36013	69327
HG001	GATK 4	Novaseq - 20x	0.983556	0.976284	0.979907	0.988075	0.989447	0.98876	11092	7912	34344	38870	92218
HG001	GATK 4	Element	0.988703	0.995724	0.992201	0.973863	0.995939	0.984777	2000	5533	13217	87005	107755
HG001	BWA MEM V1.0	Novaseq - 50x	0.998211	0.995213	0.996709	0.998533	0.994875	0.996701	2239	867	16679	4759	24544
HG001	BWA MEM V1.0	Novaseq - 40x	0.997812	0.99465	0.996229	0.998376	0.994945	0.996657	2502	1060	16452	5269	25283
HG001	BWA MEM V1.0	Novaseq - 30x	0.996331	0.992679	0.994502	0.997776	0.994674	0.996222	3424	1776	17333	7219	29752
HG001	BWA MEM V1.0	Novaseq - 20x	0.991388	0.98291	0.987131	0.995414	0.99254	0.993975	7993	4145	24278	14887	51303
HG001	BWA MEM V1.0	Element	0.998247	0.996106	0.997176	0.99873	0.996991	0.99786	1821	850	9791	4129	16591
HG001	mc-grch38-hap32-Diploid-realigned	Novaseq - 50x	0.998018	0.996714	0.997366	0.998866	0.997636	0.998251	1537	962	7692	3688	13879
HG001	mc-grch38-hap32-Diploid-realigned	Novaseq - 40x	0.99774	0.996451	0.997095	0.998833	0.997984	0.998408	1660	1097	6562	3795	13114
HG001	mc-grch38-hap32-Diploid-realigned	Novaseq - 30x	0.996453	0.995157	0.995805	0.998625	0.997998	0.998311	2265	1722	6515	4475	14977
HG001	mc-grch38-hap32-Diploid-realigned	Novaseq - 20x	0.992149	0.988491	0.990316	0.997551	0.996624	0.997087	5383	3800	10988	7967	28138
HG001	mc-grch38-hap32-Diploid-realigned	Element	0.998066	0.997096	0.997581	0.998892	0.998766	0.998829	1358	939	4017	3608	9922
HG002	V1.1-mc-grch38 d9	Novaseq - 50x	0.99828	0.995733	0.997005	0.998751	0.995769	0.997258	2242	940	14237	4193	21612
HG002	V1.1-mc-grch38 d9	Novaseq - 40x	0.99784	0.995421	0.996629	0.998734	0.996404	0.997568	2406	1181	12101	4253	19941
HG002	V1.1-mc-grch38 d9	Novaseq - 30x	0.99665	0.993918	0.995282	0.998579	0.996476	0.997526	3196	1831	11858	4775	21660
HG002	V1.1-mc-grch38 d9	Novaseq - 20x	0.992342	0.986427	0.989376	0.997723	0.995173	0.996447	7132	4169	16242	7647	35190
HG002	V1.1-mc-grch38 d9	Element	0.998344	0.995956	0.997149	0.998932	0.997402	0.998166	2125	905	8742	3592	15364
HG002	V1.0-mc-grch38-minaf	Novaseq - 50x	0.998388	0.995956	0.997171	0.998886	0.995565	0.997223	2125	881	14926	3737	21669
HG002	V1.0-mc-grch38-minaf	Novaseq - 40x	0.997973	0.995631	0.9968	0.99888	0.996195	0.997535	2296	1108	12805	3762	19971
HG002	V1.0-mc-grch38-minaf	Novaseq - 30x	0.996824	0.994101	0.995461	0.998761	0.996252	0.997505	3100	1735	12611	4163	21609
HG002	V1.0-mc-grch38-minaf	Novaseq - 20x	0.992596	0.986532	0.989555	0.997973	0.994915	0.996441	7077	4029	17113	6804	35023
HG002	V1.0-mc-grch38-minaf	Element	0.998434	0.996034	0.997232	0.999096	0.997196	0.998145	2084	856	9436	3038	15414
HG002	V1.1-mc-grch38	Novaseq - 50x	0.997357	0.993598	0.995474	0.996775	0.993068	0.994918	3364	1443	23326	10819	38952
HG002	V1.1-mc-grch38	Novaseq - 40x	0.997051	0.99359	0.995318	0.996902	0.993835	0.995366	3368	1611	20747	10398	36124
HG002	V1.1-mc-grch38	Novaseq - 30x	0.995987	0.992207	0.994094	0.996966	0.994082	0.995522	4095	2191	19914	10187	36387
HG002	V1.1-mc-grch38	Novaseq - 20x	0.991544	0.984756	0.988139	0.99631	0.992934	0.994619	8010	4600	23777	12383	48770
HG002	V1.1-mc-grch38	Element	0.997773	0.994363	0.996065	0.997678	0.995327	0.996501	2962	1216	15726	7800	27704
HG002	mc-grch38- hap-04	Novaseq - 40x	0.997842	0.995771	0.996806	0.998784	0.996797	0.997789	2222	1180	10778	4087	18267
HG002	mc-grch38- hap-04	Novaseq - 30x	0.996724	0.99423	0.995475	0.998619	0.996849	0.997733	3032	1791	10602	4642	20067
HG002	mc-grch38- hap-04	Novaseq - 20x	0.992366	0.986722	0.989536	0.997784	0.995542	0.996662	6977	4157	15001	7445	33580
HG002	mc-grch38- hap-04	Element	0.998319	0.996175	0.997246	0.998931	0.997648	0.998289	2010	919	7916	3596	14441
HG002	mc-grch38- hap-08	Novaseq - 40x	0.997842	0.995528	0.996684	0.998654	0.996698	0.997675	2350	1180	11113	4523	19166
HG002	mc-grch38- hap-08	Novaseq - 30x	0.99669	0.99399	0.995338	0.998493	0.99676	0.997626	3158	1809	10902	5064	20933
HG002	mc-grch38- hap-08	Novaseq - 20x	0.992347	0.986566	0.989448	0.997665	0.995482	0.996572	7059	4167	15204	7846	34276
HG002	mc-grch38- hap-08	Element	0.998311	0.995918	0.997113	0.997546	0.99881	0.998178	2145	923	8257	4002	15327
HG002	mc-grch38- hap-16	Novaseq - 40x	0.997809	0.995334	0.99657	0.998458	0.996383	0.99742	2452	1198	12172	5180	21002
HG002	mc-grch38- hap-16	Novaseq - 30x	0.996655	0.993819	0.995235	0.998314	0.996451	0.997382	3248	1828	11942	5668	22686
HG002	mc-grch38- hap-16	Novaseq - 20x	0.992318	0.986429	0.989365	0.997517	0.995203	0.996359	7131	4183	16142	8340	35796
HG002	mc-grch38- hap-16	Element	0.998221	0.99569	0.996954	0.998691	0.99732	0.998005	2265	972	9019	4400	16656
HG002	mc-grch38- hap-32	Novaseq - 40x	0.9976	0.994883	0.996239	0.99807	0.99571	0.996889	2689	1312	14436	6483	24920
HG002	mc-grch38- hap-32	Novaseq - 30x	0.996457	0.993415	0.994934	0.997963	0.99583	0.996895	3460	1936	14032	6844	26272
HG002	mc-grch38- hap-32	Novaseq - 20x	0.992107	0.986022	0.989055	0.997198	0.994628	0.995911	7345	4297	18079	9410	39131
HG002	mc-grch38- hap-32	Element	0.998098	0.995273	0.996684	0.998388	0.996681	0.997534	2484	1039	11168	5420	20111
HG002	mc-grch38-hap32-Diploid	Novaseq - 50x	0.998396	0.996329	0.997362	0.998909	0.996259	0.997582	1929	877	12590	3663	19059
HG002	mc-grch38-hap32-Diploid	Novaseq - 40x	0.997934	0.99599	0.996961	0.998881	0.996841	0.99786	2107	1130	10630	3760	17627
HG002	mc-grch38-hap32-Diploid	Novaseq - 30x	0.996781	0.994424	0.995601	0.998712	0.996891	0.997801	2930	1760	10461	4329	19480
HG002	mc-grch38-hap32-Diploid	Novaseq - 20x	0.992385	0.986896	0.989633	0.997873	0.995601	0.996736	6886	4147	14802	7147	32982
HG002	mc-grch38-hap32-Diploid	Element	0.998411	0.996407	0.997408	0.999005	0.997643	0.998323	1888	869	7932	3346	14035
HG002	GATK 4	Novaseq - 50x	0.993234	0.994605	0.993919	0.988793	0.993141	0.990962	2835	3713	23083	37891	67522
HG002	GATK 4	Novaseq - 40x	0.992326	0.992757	0.992542	0.989107	0.992618	0.990859	3806	4206	24843	36796	69651
HG002	GATK 4	Novaseq - 30x	0.99051	0.988694	0.989601	0.989365	0.991767	0.990564	5941	5186	27705	35886	74718
HG002	GATK 4	Novaseq - 20x	0.984127	0.974122	0.979099	0.988828	0.98867	0.988749	13598	8584	38128	37600	97910
HG002	GATK 4	Element	0.989754	0.995372	0.992555	0.974392	0.99477	0.984475	2432	5649	17601	88002	113684
HG002	BWA MEM V1.0	Novaseq - 50x	0.99878	0.995402	0.997088	0.999128	0.993973	0.996544	2416	666	20281	2922	26285
HG002	BWA MEM V1.0	Novaseq - 40x	0.998254	0.994557	0.996402	0.99896	0.994115	0.996531	2860	953	19805	3486	27104
HG002	BWA MEM V1.0	Novaseq - 30x	0.996904	0.992226	0.994559	0.998508	0.993782	0.996139	4085	1688	20926	4998	31697
HG002	BWA MEM V1.0	Novaseq - 20x	0.991675	0.981025	0.986321	0.99651	0.991658	0.994078	9971	4507	28073	11693	54244
HG002	BWA MEM V1.0	Element	0.998638	0.995522	0.997077	0.999103	0.995852	0.997475	2353	744	13958	3011	20066
HG002	mc-grch38-hap32-Diploid-realigned	Novaseq - 50x	0.998433	0.99638	0.997406	0.998915	0.996265	0.997588	1902	857	12568	3645	18972
HG002	mc-grch38-hap32-Diploid-realigned	Novaseq - 40x	0.997976	0.996028	0.997001	0.998885	0.996844	0.997863	2087	1107	10620	3748	17562
HG002	mc-grch38-hap32-Diploid-realigned	Novaseq - 30x	0.996837	0.994523	0.995679	0.998718	0.996895	0.997806	2878	1729	10448	4309	19364
HG002	mc-grch38-hap32-Diploid-realigned	Novaseq - 20x	0.992422	0.986994	0.989701	0.99787	0.9956	0.996734	6834	4127	14805	7157	32923
HG002	mc-grch38-hap32-Diploid-realigned	Element	0.998409	0.996418	0.997413	0.999005	0.997646	0.998325	1882	870	7923	3345	14020
HG003	V1.1-mc-grch38 d9	Novaseq - 50x	0.998065	0.99604	0.997051	0.99864	0.995652	0.997144	1998	1016	14468	4513	21995
HG003	V1.1-mc-grch38 d9	Novaseq - 40x	0.997745	0.996002	0.996873	0.998526	0.996176	0.997349	2017	1184	12726	4896	20823
HG003	V1.1-mc-grch38 d9	Novaseq - 30x	0.996539	0.994551	0.995544	0.998259	0.996353	0.997305	2749	1817	12135	5786	22487
HG003	V1.1-mc-grch38 d9	Novaseq - 20x	0.99222	0.987491	0.98985	0.997255	0.995077	0.996165	6311	4071	16381	9119	35882
HG003	V1.1-mc-grch38 d9	Element	0.997979	0.996756	0.997368	0.998797	0.998588	0.998693	1895	1081	9264	4801	17041
HG003	V1.0-mc-grch38-minaf	Novaseq - 50x	0.998114	0.996089	0.997101	0.99875	0.995504	0.997124	1973	990	14962	4147	22072
HG003	V1.0-mc-grch38-minaf	Novaseq - 40x	0.997752	0.99597	0.996861	0.998696	0.996032	0.997362	2033	1180	13202	4330	20745
HG003	V1.0-mc-grch38-minaf	Novaseq - 30x	0.996631	0.994547	0.995588	0.998466	0.996178	0.997321	2751	1768	12718	5094	22331
HG003	V1.0-mc-grch38-minaf	Novaseq - 20x	0.992346	0.987614	0.989974	0.997552	0.994869	0.996209	6249	4004	17073	8129	35455
HG003	V1.0-mc-grch38-minaf	Element	0.997969	0.996305	0.997137	0.998743	0.997059	0.9979	1864	1066	9786	4177	16893
HG003	V1.1-mc-grch38	Novaseq - 40x	0.996801	0.993837	0.995317	0.996558	0.993331	0.994942	3109	1678	22192	11422	38401
HG003	V1.1-mc-grch38	Novaseq - 30x	0.995782	0.99262	0.994199	0.996549	0.993689	0.995117	3723	2212	20999	11456	38390
HG003	V1.1-mc-grch38	Novaseq - 20x	0.991451	0.985657	0.988545	0.99583	0.992616	0.994221	7236	4469	24569	13838	50112
HG003	V1.1-mc-grch38	Element	0.997361	0.994618	0.995988	0.997248	0.994976	0.996111	2715	1384	9142	3069	16310
HG003	mc-grch38- hap-04	Novaseq - 50x	0.99805	0.996198	0.997123	0.998558	0.99594	0.997247	1918	1024	13508	4790	21240
HG003	mc-grch38- hap-04	Novaseq - 40x	0.997719	0.996063	0.99689	0.998489	0.996442	0.997465	1986	1198	11839	5020	20043
HG003	mc-grch38- hap-04	Novaseq - 30x	0.996598	0.994686	0.995641	0.998275	0.996591	0.997433	2681	1786	11342	5733	21542
HG003	mc-grch38- hap-04	Novaseq - 20x	0.992401	0.987705	0.990048	0.997407	0.995398	0.996401	6203	3976	15314	8616	34109
HG003	mc-grch38- hap-04	Element	0.997968	0.996434	0.9972	0.998555	0.997407	0.997981	1799	1067	8627	4804	16297
HG003	mc-grch38- hap-08	Novaseq - 50x	0.998059	0.996016	0.997036	0.998442	0.995848	0.997143	2010	1019	13816	5175	22020
HG003	mc-grch38- hap-08	Novaseq - 40x	0.997699	0.995865	0.996781	0.998376	0.996359	0.997366	2086	1208	12116	5396	20806
HG003	mc-grch38- hap-08	Novaseq - 30x	0.996533	0.99448	0.995505	0.998172	0.996516	0.997343	2785	1820	11594	6077	22276
HG003	mc-grch38- hap-08	Novaseq - 20x	0.992353	0.98756	0.989951	0.997294	0.99531	0.996301	6276	4001	15607	8990	34874
HG003	mc-grch38- hap-08	Element	0.997931	0.996188	0.997059	0.998454	0.997287	0.99787	1923	1086	9028	5140	17177
HG003	mc-grch38- hap-16	Novaseq - 50x	0.997973	0.995723	0.996846	0.998291	0.995601	0.996944	2158	1064	14636	5675	23533
HG003	mc-grch38- hap-16	Novaseq - 40x	0.99765	0.995667	0.996657	0.998224	0.996101	0.997161	2186	1234	12973	5901	22294
HG003	mc-grch38- hap-16	Novaseq - 30x	0.996508	0.994315	0.99541	0.998032	0.996258	0.997144	2868	1833	12452	6540	23693
HG003	mc-grch38- hap-16	Novaseq - 20x	0.99231	0.987376	0.989837	0.997151	0.995052	0.9961	6369	4023	16463	9567	36422
HG003	mc-grch38- hap-16	Element	0.99788	0.995994	0.996936	0.998333	0.997055	0.997693	2021	1113	9801	5544	18479
HG003	mc-grch38- hap-32	Novaseq - 50x	0.997736	0.995126	0.996429	0.997711	0.994611	0.996159	2459	1188	17933	7596	29176
HG003	mc-grch38- hap-32	Novaseq - 40x	0.997384	0.995072	0.996227	0.997718	0.995189	0.996452	2486	1373	16010	7578	27447
HG003	mc-grch38- hap-32	Novaseq - 30x	0.996305	0.993841	0.995072	0.997596	0.995449	0.996521	3107	1939	15144	7986	28176
HG003	mc-grch38- hap-32	Novaseq - 20x	0.99215	0.986938	0.989537	0.996777	0.994326	0.99555	6590	4106	18879	10703	40278
HG003	mc-grch38- hap-32	Element	0.997687	0.995631	0.996658	0.998038	0.996448	0.997242	2204	1214	11818	6523	21759
HG003	mc-grch38-hap32-Diploid	Novaseq - 50x	0.998071	0.996482	0.997276	0.998696	0.996106	0.997399	1775	1013	12958	4330	20076
HG003	mc-grch38-hap32-Diploid	Novaseq - 40x	0.99781	0.996339	0.997074	0.998631	0.996597	0.997613	1847	1150	11323	4547	18867
HG003	mc-grch38-hap32-Diploid	Novaseq - 30x	0.996593	0.994912	0.995752	0.998408	0.996727	0.997566	2567	1789	10892	5293	20541
HG003	mc-grch38-hap32-Diploid	Novaseq - 20x	0.992403	0.987962	0.990178	0.997506	0.995517	0.99651	6073	3976	14917	8288	33254
HG003	mc-grch38-hap32-Diploid	Element	0.997993	0.996658	0.997325	0.998668	0.9975	0.998084	1686	1054	8320	4428	15488
HG003	GATK 4	Novaseq - 50x	0.992584	0.994359	0.99347	0.988062	0.993079	0.990564	2846	3908	23028	39935	69717
HG003	GATK 4	Novaseq - 40x	0.991881	0.992896	0.992388	0.988288	0.992606	0.990442	3584	4274	24604	39153	71615
HG003	GATK 4	Novaseq - 30x	0.990029	0.989096	0.989562	0.988471	0.991648	0.990057	5501	5235	27791	38497	77024
HG003	GATK 4	Novaseq - 20x	0.983593	0.975062	0.979309	0.988008	0.988435	0.988222	12581	8530	38483	39929	99523
HG003	GATK 4	Element	0.988982	0.995719	0.992339	0.971412	0.995	0.983065	2160	5837	16636	97462	122095
HG003	BWA MEM V1.0	Novaseq - 50x	0.998379	0.995378	0.996876	0.998894	0.994094	0.996488	2332	850	19653	3664	26499
HG003	BWA MEM V1.0	Novaseq - 40x	0.997981	0.994773	0.996375	0.998735	0.994167	0.996446	2637	1058	19410	4191	27296
HG003	BWA MEM V1.0	Novaseq - 30x	0.996754	0.992729	0.994738	0.998193	0.993804	0.995993	3668	1700	20618	5990	31976
HG003	BWA MEM V1.0	Novaseq - 20x	0.991611	0.982198	0.986882	0.996077	0.991603	0.993835	8981	4365	27941	13002	54289
HG003	BWA MEM V1.0	Element	0.998269	0.995885	0.997076	0.998729	0.995656	0.99719	2076	908	14455	4217	21656
HG003	mc-grch38-hap32-Diploid-realigned	Novaseq - 50x	0.998098	0.996519	0.997308	0.998695	0.996102	0.997397	1756	999	12969	4332	20056
HG003	mc-grch38-hap32-Diploid-realigned	Novaseq - 40x	0.997822	0.996377	0.997099	0.998629	0.9966	0.997613	1828	1144	11315	4555	18842
HG003	mc-grch38-hap32-Diploid-realigned	Novaseq - 30x	0.996631	0.994971	0.995801	0.998409	0.996727	0.997567	2537	1769	10892	5288	20486
HG003	mc-grch38-hap32-Diploid-realigned	Novaseq - 20x	0.992491	0.988085	0.990283	0.997502	0.995519	0.99651	6011	3930	14911	8299	33151
HG003	mc-grch38-hap32-Diploid-realigned	Element	0.997997	0.996668	0.997332	0.998669	0.997499	0.998084	1681	1052	8321	4427	15481
HG004	V1.1-mc-grch38 d9	Novaseq - 50x	0.997987	0.995761	0.996873	0.998653	0.995417	0.997032	2164	1070	15337	4496	23067
HG004	V1.1-mc-grch38 d9	Novaseq - 40x	0.997722	0.995546	0.996633	0.998617	0.995857	0.997235	2274	1211	13864	4617	21966
HG004	V1.1-mc-grch38 d9	Novaseq - 30x	0.996676	0.994355	0.995514	0.998426	0.995982	0.997203	2882	1767	13446	5256	23351
HG004	V1.1-mc-grch38 d9	Novaseq - 20x	0.992278	0.987017	0.989641	0.997488	0.994679	0.996082	6628	4090	17806	8387	36911
HG004	V1.1-mc-grch38 d9	Element	0.998345	0.996519	0.997431	0.998999	0.997137	0.998067	1777	880	9581	3347	15585
HG004	V1.0-mc-grch38-minaf	Novaseq - 50x	0.998046	0.996063	0.997053	0.998714	0.995299	0.997004	2010	1039	15732	4292	23073
HG004	V1.0-mc-grch38-minaf	Novaseq - 40x	0.997767	0.995779	0.996772	0.9987	0.995728	0.997212	2155	1187	14297	4339	21978
HG004	V1.0-mc-grch38-minaf	Novaseq - 30x	0.996755	0.994602	0.995677	0.998501	0.995823	0.99716	2756	1725	13978	5007	23466
HG004	V1.0-mc-grch38-minaf	Novaseq - 20x	0.992458	0.987266	0.989855	0.997631	0.994501	0.996063	6501	3994	18404	7907	36806
HG004	V1.0-mc-grch38-minaf	Element	0.99833	0.996631	0.99748	0.999082	0.997006	0.998043	1720	888	10020	3068	15696
HG004	V1.1-mc-grch38	Novaseq - 50x	0.996976	0.993793	0.995382	0.99663	0.992784	0.994703	3169	1606	24150	11240	40165
HG004	V1.1-mc-grch38	Novaseq - 40x	0.996776	0.993789	0.99528	0.996746	0.993369	0.995055	3171	1713	22191	10860	37935
HG004	V1.1-mc-grch38	Novaseq - 30x	0.995889	0.992698	0.994291	0.996769	0.993679	0.995222	3728	2184	21153	10785	37850
HG004	V1.1-mc-grch38	Novaseq - 20x	0.991512	0.985595	0.988545	0.996075	0.992517	0.994293	7354	4494	25044	13096	49988
HG004	V1.1-mc-grch38	Element	0.997706	0.99497	0.996336	0.997666	0.995115	0.996389	2568	1219	16347	7794	27928
HG004	mc-grch38- hap-04	Novaseq - 50x	0.998003	0.996043	0.997022	0.998717	0.995783	0.997248	2020	1062	14113	4285	21480
HG004	mc-grch38- hap-04	Novaseq - 40x	0.997768	0.995847	0.996807	0.998673	0.996182	0.997426	2120	1187	12776	4433	20516
HG004	mc-grch38- hap-04	Novaseq - 30x	0.996742	0.994551	0.995645	0.998479	0.996276	0.997376	2782	1732	12462	5083	22059
HG004	mc-grch38- hap-04	Novaseq - 20x	0.992305	0.987221	0.989756	0.997618	0.995007	0.996311	6524	4077	16709	7955	35265
HG004	mc-grch38- hap-04	Element	0.998366	0.996666	0.997515	0.99901	0.997312	0.998161	1702	869	8995	3308	14874
HG004	mc-grch38- hap-08	Novaseq - 50x	0.997892	0.995826	0.996858	0.998518	0.995645	0.997079	2131	1121	14574	4949	22775
HG004	mc-grch38- hap-08	Novaseq - 40x	0.997647	0.995622	0.996634	0.998489	0.996069	0.997277	2235	1251	13157	5048	21691
HG004	mc-grch38- hap-08	Novaseq - 30x	0.996669	0.994355	0.99551	0.998334	0.996202	0.997267	2882	1771	12709	5565	22927
HG004	mc-grch38- hap-08	Novaseq - 20x	0.99227	0.987078	0.989667	0.997504	0.994967	0.996234	6597	4095	16844	8337	35873
HG004	mc-grch38- hap-08	Element	0.998272	0.996386	0.997328	0.998868	0.997187	0.998027	1845	919	9413	3785	15962
HG004	mc-grch38- hap-16	Novaseq - 50x	0.997859	0.995606	0.996732	0.998384	0.995437	0.996908	2243	1138	15271	5396	24048
HG004	mc-grch38- hap-16	Novaseq - 40x	0.997604	0.995418	0.99651	0.998357	0.995867	0.99711	2339	1274	13833	5488	22934
HG004	mc-grch38- hap-16	Novaseq - 30x	0.996674	0.99421	0.99544	0.99821	0.996006	0.997106	2956	1768	13368	5982	24074
HG004	mc-grch38- hap-16	Novaseq - 20x	0.986968	0.992268	0.989611	0.997376	0.994773	0.996073	6653	4096	17493	8763	37005
HG004	mc-grch38- hap-16	Element	0.998262	0.996184	0.997222	0.998755	0.996982	0.997868	1948	924	10099	4162	17133
HG004	mc-grch38- hap-32	Novaseq - 50x	0.997672	0.995044	0.996357	0.997875	0.994482	0.996175	2530	1237	18468	7093	29328
HG004	mc-grch38- hap-32	Novaseq - 40x	0.997426	0.994899	0.996161	0.997896	0.99495	0.99642	2604	1368	16902	7026	27900
HG004	mc-grch38- hap-32	Novaseq - 30x	0.996455	0.993701	0.995076	0.997825	0.995181	0.996501	3216	1884	16127	7264	28491
HG004	mc-grch38- hap-32	Novaseq - 20x	0.992083	0.986545	0.989306	0.997058	0.994003	0.995528	6869	4193	20071	9821	40954
HG004	mc-grch38- hap-32	Element	0.998079	0.995734	0.996905	0.998467	0.996314	0.997389	2178	1021	12337	5122	20658
HG004	mc-grch38-hap32-Diploid	Novaseq - 50x	0.998026	0.996272	0.997148	0.998698	0.995839	0.997267	1903	1050	13924	4348	21225
HG004	mc-grch38-hap32-Diploid	Novaseq - 40x	0.997752	0.996028	0.996889	0.998671	0.99623	0.997449	2028	1196	12616	4439	20279
HG004	mc-grch38-hap32-Diploid	Novaseq - 30x	0.996724	0.994774	0.995748	0.998474	0.996334	0.997403	2668	1742	12269	5099	21778
HG004	mc-grch38-hap32-Diploid	Novaseq - 20x	0.992363	0.987515	0.989933	0.997583	0.995097	0.996338	6374	4047	16408	8074	34903
HG004	mc-grch38-hap32-Diploid	Element	0.998342	0.996829	0.997585	0.998963	0.997327	0.998144	1619	882	8947	3468	14916
HG004	GATK 4	Novaseq - 50x	0.992346	0.993981	0.993163	0.988063	0.992763	0.990408	3073	4084	24218	40147	71522
HG004	GATK 4	Novaseq - 40x	0.99163	0.992551	0.99209	0.988275	0.992368	0.990318	3803	4462	25540	39410	73215
HG004	GATK 4	Novaseq - 30x	0.989814	0.988661	0.989237	0.988506	0.991442	0.989972	5789	5415	28639	38590	78433
HG004	GATK 4	Novaseq - 20x	0.983083	0.974017	0.978529	0.988092	0.988254	0.988173	13265	8900	39310	39867	101342
HG004	GATK 4	Element	0.988996	0.995867	0.99242	0.973281	0.994844	0.983944	2110	5906	17255	91422	116693
HG004	BWA MEM V1.0	Novaseq - 50x	0.99832	0.995109	0.996712	0.998963	0.993688	0.996319	2497	892	21123	3454	27966
HG004	BWA MEM V1.0	Novaseq - 40x	0.997937	0.994462	0.996197	0.998812	0.993754	0.996276	2827	1095	20903	3958	28783
HG004	BWA MEM V1.0	Novaseq - 30x	0.996821	0.992551	0.994681	0.998274	0.993397	0.99583	3803	1686	22096	5749	33334
HG004	BWA MEM V1.0	Novaseq - 20x	0.99163	0.981752	0.986666	0.996212	0.99124	0.99372	9316	4410	29316	12620	55662
HG004	BWA MEM V1.0	Element	0.998573	0.996047	0.997309	0.999066	0.995657	0.997358	2018	758	14536	3116	20428
HG004	mc-grch38-hap32-Diploid-realigned	Novaseq - 50x	0.998041	0.996304	0.997172	0.998695	0.995838	0.997265	1887	1042	13927	4356	21212
HG004	mc-grch38-hap32-Diploid-realigned	Novaseq - 40x	0.997785	0.996059	0.996921	0.998675	0.996234	0.997453	2012	1178	12603	4425	20218
HG004	mc-grch38-hap32-Diploid-realigned	Novaseq - 30x	0.996739	0.994795	0.995766	0.998475	0.996334	0.997403	2657	1734	12269	5095	21755
HG004	mc-grch38-hap32-Diploid-realigned	Novaseq - 20x	0.992433	0.98763	0.990026	0.997592	0.9951	0.996344	6315	4010	16397	8044	34766
HG004	mc-grch38-hap32-Diploid-realigned	Element	0.998344	0.996844	0.997593	0.998966	0.997329	0.998147	1611	881	8940	3457	14889
HG005	V1.1-mc-grch38 d9	Novaseq - 50x	0.998235	0.996118	0.997175	0.998737	0.99578	0.997256	1618	758	13824	4126	20326
HG005	V1.1-mc-grch38 d9	Novaseq - 40x	0.998135	0.996048	0.99709	0.998742	0.99596	0.997349	1647	801	13234	4112	19794
HG005	V1.1-mc-grch38 d9	Novaseq - 30x	0.997378	0.99523	0.996303	0.998567	0.996108	0.997336	1988	1126	12749	4686	20549
HG005	V1.1-mc-grch38 d9	Novaseq - 20x	0.993815	0.989496	0.991651	0.997582	0.994856	0.996217	4378	2649	16850	7903	31780
HG005	V1.0-mc-grch38-minaf	Novaseq - 50x	0.998347	0.996394	0.997369	0.998846	0.995586	0.997213	1503	710	14457	3771	20441
HG005	V1.0-mc-grch38-minaf	Novaseq - 40x	0.998174	0.996245	0.997209	0.998848	0.99574	0.997291	1565	784	13955	3765	20069
HG005	V1.0-mc-grch38-minaf	Novaseq - 30x	0.997473	0.995477	0.996474	0.998703	0.995889	0.997294	1885	1085	13466	4237	20673
HG005	V1.0-mc-grch38-minaf	Novaseq - 20x	0.993968	0.989685	0.991822	0.997817	0.994644	0.996228	4299	2583	17544	7132	31558
HG005	V1.1-mc-grch38	Novaseq - 50x	0.997116	0.993562	0.995336	0.996719	0.992884	0.994798	2683	1237	23309	10710	37939
HG005	V1.1-mc-grch38	Novaseq - 40x	0.997006	0.993522	0.995261	0.996742	0.993081	0.994908	2700	1284	22663	10638	37285
HG005	V1.1-mc-grch38	Novaseq - 30x	0.996342	0.992912	0.994624	0.996787	0.993383	0.995082	2954	1569	21676	10492	36691
HG005	V1.1-mc-grch38	Novaseq - 20x	0.992745	0.987372	0.990051	0.996044	0.99229	0.994163	5263	3104	25255	12916	46538
HG005	mc-grch38- hap-04	Novaseq - 50x	0.998305	0.996207	0.997255	0.998735	0.995988	0.99736	1581	728	13141	4134	19584
HG005	mc-grch38- hap-04	Novaseq - 40x	0.998121	0.996115	0.997117	0.998729	0.996167	0.997447	1619	807	12555	4154	19135
HG005	mc-grch38- hap-04	Novaseq - 30x	0.997304	0.995235	0.996268	0.998598	0.996285	0.99744	1986	1158	12169	4584	19897
HG005	mc-grch38- hap-04	Novaseq - 20x	0.993822	0.98963	0.991722	0.997672	0.995107	0.996388	4322	2646	16029	7610	30607
HG005	mc-grch38- hap-08	Novaseq - 50x	0.99817	0.995983	0.997075	0.998602	0.995924	0.997261	1674	786	13351	4568	20379
HG005	mc-grch38- hap-08	Novaseq - 40x	0.998039	0.995904	0.996971	0.998592	0.996094	0.997341	1707	842	12796	4604	19949
HG005	mc-grch38- hap-08	Novaseq - 30x	0.997231	0.995105	0.996167	0.998469	0.99622	0.997343	2040	1189	12383	5007	20619
HG005	mc-grch38- hap-08	Novaseq - 20x	0.993733	0.989491	0.991608	0.997547	0.995041	0.996292	4380	2684	16244	8020	31328
HG005	mc-grch38-hap32-Diploid	Novaseq - 50x	0.998333	0.996519	0.997425	0.998797	0.996059	0.997426	1451	716	12908	3932	19007
HG005	mc-grch38-hap32-Diploid	Novaseq - 40x	0.998172	0.996372	0.997271	0.998778	0.996219	0.997497	1512	785	12385	3993	18675
HG005	mc-grch38-hap32-Diploid	Novaseq - 30x	0.997418	0.99552	0.996468	0.998659	0.996349	0.997503	1867	1109	11959	4384	19319
HG005	mc-grch38-hap32-Diploid	Novaseq - 20x	0.993842	0.989841	0.991837	0.99775	0.995169	0.996458	4234	2638	15825	7354	30051
HG005	GATK 4	Novaseq - 50x	0.992607	0.994309	0.993457	0.988883	0.992145	0.990511	2372	3188	25731	36541	67832
HG005	GATK 4	Novaseq - 40x	0.992419	0.993829	0.993123	0.988939	0.991889	0.990412	2572	3268	26569	36346	68755
HG005	GATK 4	Novaseq - 30x	0.991103	0.991401	0.991252	0.988904	0.990819	0.989861	3584	3830	30074	36422	73910
HG005	GATK 4	Novaseq - 20x	0.986181	0.981774	0.983973	0.987753	0.98739	0.987572	7596	5915	41305	40107	94923
HG005	BWA MEM V1.0	Novaseq - 50x	0.998337	0.994868	0.996599	0.998549	0.993395	0.995966	2139	713	21634	4729	29215
HG005	BWA MEM V1.0	Novaseq - 40x	0.998094	0.994597	0.996342	0.998442	0.993413	0.995921	2252	817	21575	5080	29724
HG005	BWA MEM V1.0	Novaseq - 30x	0.997136	0.993104	0.995116	0.997856	0.993081	0.995463	2874	1227	22664	6992	33757
HG005	BWA MEM V1.0	Novaseq - 20x	0.992789	0.985354	0.989057	0.995525	0.990899	0.993207	6104	3077	29810	14597	53588
HG005	mc-grch38-hap32-Diploid-realigned	Novaseq - 50x	0.99838	0.996552	0.997465	0.998799	0.996062	0.997429	1437	696	12898	3924	18955
HG005	mc-grch38-hap32-Diploid-realigned	Novaseq - 40x	0.99817	0.996387	0.997278	0.998777	0.996218	0.997496	1506	786	12387	3996	18675
HG005	mc-grch38-hap32-Diploid-realigned	Novaseq - 30x	0.997472	0.995612	0.996541	0.998658	0.996351	0.997503	1829	1086	11954	4386	19255
HG005	mc-grch38-hap32-Diploid-realigned	Novaseq - 20x	0.993893	0.989939	0.991912	0.997755	0.995171	0.996461	4193	2616	15817	7338	29964
HG006	V1.1-mc-grch38 d9	Novaseq - 50x	0.996121	0.989261	0.992679	0.998194	0.993592	0.995888	4599	1708	20952	5882	33141
HG006	V1.1-mc-grch38 d9	Novaseq - 40x	0.995212	0.986001	0.990585	0.997867	0.993225	0.995541	5995	2102	22153	6944	37194
HG006	V1.1-mc-grch38 d9	Novaseq - 30x	0.992968	0.978951	0.98591	0.997143	0.991016	0.99407	9014	3071	29376	9286	50747
HG006	V1.1-mc-grch38 d9	Novaseq - 20x	0.986429	0.957867	0.971938	0.99477	0.982539	0.988617	18043	5833	57096	16896	97868
HG006	V1.0-mc-grch38-minaf	Novaseq - 50x	0.996252	0.989174	0.9927	0.998286	0.993362	0.995818	4636	1649	21706	5578	33569
HG006	V1.0-mc-grch38-minaf	Novaseq - 40x	0.995294	0.985994	0.990622	0.997965	0.99298	0.995466	5998	2065	22955	6623	37641
HG006	V1.0-mc-grch38-minaf	Novaseq - 30x	0.993013	0.978876	0.985894	0.997268	0.99076	0.994003	9046	3050	30214	8878	51188
HG006	V1.0-mc-grch38-minaf	Novaseq - 20x	0.986524	0.957937	0.972021	0.994987	0.982243	0.988574	18013	5790	58064	16185	98052
HG006	V1.1-mc-grch38	Novaseq - 50x	0.994911	0.987185	0.991033	0.996021	0.99099	0.993499	5488	2239	29462	12950	50139
HG006	V1.1-mc-grch38	Novaseq - 40x	0.994085	0.984142	0.989089	0.995774	0.990689	0.993225	6791	2595	30445	13752	53583
HG006	V1.1-mc-grch38	Novaseq - 30x	0.991974	0.977239	0.984551	0.995256	0.988622	0.991928	9747	3503	37204	15415	65869
HG006	V1.1-mc-grch38	Novaseq - 20x	0.985345	0.956225	0.970567	0.993123	0.980268	0.986654	18746	6295	64520	22204	111765
HG006	mc-grch38- hap-04	Novaseq - 50x	0.995954	0.989366	0.992649	0.998191	0.993834	0.996007	4554	1782	20162	5894	32392
HG006	mc-grch38- hap-04	Novaseq - 40x	0.995166	0.986176	0.99065	0.997854	0.993392	0.995618	5920	2123	21607	6988	36638
HG006	mc-grch38- hap-04	Novaseq - 30x	0.993037	0.979086	0.986012	0.997166	0.991178	0.994163	8956	3041	28846	9214	50057
HG006	mc-grch38- hap-04	Novaseq - 20x	0.986541	0.958128	0.972127	0.994858	0.982723	0.988753	17931	5785	56495	16614	96825
HG006	mc-grch38- hap-08	Novaseq - 50x	0.995944	0.989305	0.992614	0.99805	0.993851	0.995946	4580	1786	20107	6351	32824
HG006	mc-grch38- hap-08	Novaseq - 40x	0.995145	0.98612	0.990612	0.997724	0.993404	0.995559	5944	2132	21569	7414	37059
HG006	mc-grch38- hap-08	Novaseq - 30x	0.992937	0.979005	0.985921	0.997036	0.991192	0.994105	8991	3085	28800	9639	50515
HG006	mc-grch38- hap-08	Novaseq - 20x	0.986449	0.958107	0.972072	0.994734	0.982736	0.988698	17940	5825	56451	17018	97234
HG006	mc-grch38-hap32-Diploid	Novaseq - 50x	0.996013	0.989613	0.992803	0.99821	0.993955	0.996078	4448	1756	19765	5831	31800
HG006	mc-grch38-hap32-Diploid	Novaseq - 40x	0.995162	0.986356	0.990739	0.997872	0.993487	0.995675	5843	2125	21297	6930	36195
HG006	mc-grch38-hap32-Diploid	Novaseq - 30x	0.993022	0.979194	0.986059	0.997203	0.99129	0.994237	8910	3048	28482	9095	49535
HG006	mc-grch38-hap32-Diploid	Novaseq - 20x	0.98651	0.958243	0.972171	0.994885	0.982841	0.988826	17882	5799	56108	16527	96316
HG006	GATK 4	Novaseq - 50x	0.990312	0.986858	0.988582	0.988048	0.991335	0.989689	5628	4277	28334	39215	77454
HG006	GATK 4	Novaseq - 40x	0.988958	0.981291	0.98511	0.987895	0.989384	0.988639	8012	4852	34712	39647	87223
HG006	GATK 4	Novaseq - 30x	0.985966	0.971091	0.978472	0.987437	0.985708	0.986572	12380	6117	46732	41013	106242
HG006	GATK 4	Novaseq - 20x	0.977648	0.943085	0.960056	0.985599	0.974586	0.980062	24373	9525	83100	46569	163567
HG006	BWA MEM V1.0	Novaseq - 50x	0.996682	0.987507	0.992073	0.997914	0.991558	0.994726	5350	1456	27605	6779	41190
HG006	BWA MEM V1.0	Novaseq - 40x	0.99542	0.983572	0.989461	0.99723	0.990738	0.993973	7035	2004	30287	9000	48326
HG006	BWA MEM V1.0	Novaseq - 30x	0.992736	0.975196	0.983888	0.995881	0.988032	0.991941	10622	3159	39133	13365	66279
HG006	BWA MEM V1.0	Novaseq - 20x	0.985186	0.951135	0.967861	0.991836	0.978789	0.985269	20926	6326	69358	26351	122961
HG006	mc-grch38-hap32-Diploid-realigned	Novaseq - 50x	0.996029	0.989641	0.992825	0.998216	0.993944	0.996075	4436	1749	19803	5811	31799
HG006	mc-grch38-hap32-Diploid-realigned	Novaseq - 40x	0.995155	0.986414	0.990765	0.997877	0.993491	0.995679	5818	2128	21285	6914	36145
HG006	mc-grch38-hap32-Diploid-realigned	Novaseq - 30x	0.993075	0.979329	0.986154	0.997206	0.99129	0.994239	8852	3025	28479	9085	49441
HG006	mc-grch38-hap32-Diploid-realigned	Novaseq - 20x	0.986524	0.958413	0.972265	0.994882	0.982845	0.988827	17809	5794	56093	16536	96232
HG007	V1.1-mc-grch38 d9	Novaseq - 50x	0.996972	0.99136	0.994158	0.998407	0.994045	0.996221	3718	1342	19560	5213	29833
HG007	V1.1-mc-grch38 d9	Novaseq - 40x	0.996104	0.988841	0.992459	0.998234	0.994278	0.996252	4802	1723	18793	5781	31099
HG007	V1.1-mc-grch38 d9	Novaseq - 30x	0.994429	0.98381	0.989091	0.997756	0.993048	0.995397	6967	2455	22832	7338	39592
HG007	V1.1-mc-grch38 d9	Novaseq - 20x	0.988736	0.966948	0.977721	0.996044	0.98728	0.991643	14223	4903	41777	12884	73787
HG007	V1.0-mc-grch38-minaf	Novaseq - 50x	0.997203	0.991437	0.994311	0.998446	0.993811	0.996123	3685	1239	20326	5084	30334
HG007	V1.0-mc-grch38-minaf	Novaseq - 40x	0.996288	0.988818	0.992539	0.998311	0.99404	0.996171	4812	1641	19575	5525	31553
HG007	V1.0-mc-grch38-minaf	Novaseq - 30x	0.994543	0.983777	0.989131	0.997841	0.992782	0.995305	6981	2404	23708	7058	40151
HG007	V1.0-mc-grch38-minaf	Novaseq - 20x	0.988766	0.967037	0.97778	0.996191	0.986997	0.991573	14185	4889	42709	12398	74181
HG007	V1.1-mc-grch38	Novaseq - 50x	0.995738	0.988876	0.992295	0.996216	0.991032	0.993617	4787	1887	29454	12370	48498
HG007	V1.1-mc-grch38	Novaseq - 40x	0.995088	0.986615	0.990833	0.996276	0.99142	0.993842	5760	2170	28180	12177	48287
HG007	V1.1-mc-grch38	Novaseq - 30x	0.993499	0.981765	0.987597	0.995983	0.990313	0.99314	7847	2862	31816	13124	55649
HG007	V1.1-mc-grch38	Novaseq - 20x	0.987765	0.965231	0.976368	0.994517	0.984659	0.989563	14962	5322	50388	17837	88509
HG007	mc-grch38- hap-04	Novaseq - 50x	0.996968	0.991525	0.994239	0.998352	0.994304	0.996324	3647	1344	18707	5393	29091
HG007	mc-grch38- hap-04	Novaseq - 40x	0.996096	0.988913	0.992491	0.998203	0.99447	0.996333	4771	1727	18162	5883	30543
HG007	mc-grch38- hap-04	Novaseq - 30x	0.994396	0.98387	0.989105	0.997756	0.993242	0.995494	6941	2470	22196	7339	38946
HG007	mc-grch38- hap-04	Novaseq - 20x	0.988739	0.967322	0.977914	0.996093	0.987506	0.991781	14062	4903	41037	12725	72727
HG007	mc-grch38- hap-08	Novaseq - 50x	0.996977	0.991411	0.994186	0.998245	0.994226	0.996231	3696	1340	18964	5744	29744
HG007	mc-grch38- hap-08	Novaseq - 40x	0.996068	0.988801	0.992422	0.998102	0.994397	0.996246	4819	1739	18403	6214	31175
HG007	mc-grch38- hap-08	Novaseq - 30x	0.994369	0.983808	0.98906	0.997649	0.99314	0.99539	6968	2482	22530	7689	39669
HG007	mc-grch38- hap-08	Novaseq - 20x	0.988687	0.967248	0.97785	0.996001	0.987408	0.991686	14094	4926	41359	13025	73404
HG007	mc-grch38-hap32-Diploid	Novaseq - 50x	0.996971	0.991695	0.994326	0.998433	0.994359	0.996392	3574	1343	18529	5128	28574
HG007	mc-grch38-hap32-Diploid	Novaseq - 40x	0.996096	0.989071	0.992571	0.998287	0.994516	0.996398	4703	1727	18013	5607	30050
HG007	mc-grch38-hap32-Diploid	Novaseq - 30x	0.994428	0.984031	0.989202	0.997836	0.993274	0.99555	6872	2456	22092	7078	38498
HG007	mc-grch38-hap32-Diploid	Novaseq - 20x	0.98868	0.96736	0.977904	0.996167	0.987551	0.991841	14046	4929	40887	12483	72345
HG007	GATK 4	Novaseq - 50x	0.992025	0.989687	0.990855	0.989018	0.992285	0.990649	4438	3544	25339	36194	69515
HG007	GATK 4	Novaseq - 40x	0.990697	0.984823	0.987751	0.989008	0.990757	0.989882	6531	4118	30357	36170	77176
HG007	GATK 4	Novaseq - 30x	0.988217	0.977138	0.982647	0.988727	0.988237	0.988482	9838	5185	38636	37010	90669
HG007	GATK 4	Novaseq - 20x	0.98062	0.953352	0.966793	0.987224	0.980071	0.983634	20074	8370	65455	41664	135563
HG007	BWA MEM V1.0	Novaseq - 50x	0.997491	0.989977	0.99372	0.998379	0.992134	0.995246	4313	1109	25837	5293	36552
HG007	BWA MEM V1.0	Novaseq - 40x	0.996251	0.986494	0.991348	0.997877	0.99191	0.994884	5812	1653	26572	6934	40971
HG007	BWA MEM V1.0	Novaseq - 30x	0.994096	0.980338	0.987169	0.996839	0.990223	0.99352	8461	2592	32113	10316	53482
HG007	BWA MEM V1.0	Novaseq - 20x	0.987478	0.960088	0.973591	0.993548	0.98362	0.988559	17175	5414	53801	20986	97376
HG007	mc-grch38-hap32-Diploid-realigned	Novaseq - 50x	0.996978	0.99172	0.994342	0.99843	0.994351	0.996386	3563	1340	18554	5137	28594
HG007	mc-grch38-hap32-Diploid-realigned	Novaseq - 40x	0.996139	0.989183	0.992649	0.998289	0.994513	0.996397	4655	1708	18022	5600	29985
HG007	mc-grch38-hap32-Diploid-realigned	Novaseq - 30x	0.994451	0.984103	0.98925	0.99784	0.993277	0.995553	6841	2446	22082	7064	38433
HG007	mc-grch38-hap32-Diploid-realigned	Novaseq - 20x	0.988766	0.967532	0.978034	0.996168	0.987554	0.991842	13972	4892	40880	12481	72225

### Sheet: Supplementary Table 6
tools and metrics graphs		GRCh38-based pangenome
		PanGenie				vg call
		recall	precision	F1		recall	precision	F1
v1.0 filtered		0.7025	0.8718	0.778		0.8384	0.684	0.7534
v1.1 default		0.8977	0.8276	0.8612		0.8908	0.6251	0.7346
v1.1 filtered		0.8721	0.8389	0.8551		0.8376	0.7794	0.8075
v1.1 sampled (4)		0.904	0.869	0.8862		0.8957	0.856	0.8754
v1.1 sampled (8)		0.9294	0.8636	0.8953		0.9124	0.8475	0.8787
v1.1 sampled (16)		0.9268	0.8594	0.8918		0.9065	0.8184	0.8602
v1.1 sampled (32)		0.9163	0.8451	0.8793		0.9065	0.7276	0.8073
v1.1 diploid		0.9213	0.8656	0.8926		0.9182	0.8597	0.888
Supplementary Table 6: Summary of structural variants evaluation for HG002 against the GIAB truth set Tier1 v0.6. Table showing recall, precision and F1 metrics evaluated with PanGenie and vg call. Rows represent a specific graph construction, where filtered and default indicate the full pangenome, whereas the haplotype (hap) rows indicate different sub-sampling strategies.

### Sheet: Supplementary Table 7
tools and metrics graphs		GRCh38-based pangenome
		PanGenie				vg call
		recall	precision	F1		recall	precision	F1
v1.0 filtered		0.6065	0.7614	0.6552		0.8148	0.63	0.7106
v1.1 default		0.8704	0.5623	0.6832		0.8704	0.5623	0.6832
v1.1 filtered		0.8194	0.7347	0.7748		0.8194	0.7347	0.7748
v1.1 sampled (4)		0.8472	0.7799	0.8122		0.9028	0.7944	0.8451
v1.1 sampled (8)		0.9028	0.8068	0.8521		0.9167	0.7773	0.8413
v1.1 sampled (16)		0.875	0.7923	0.8316		0.8843	0.7174	0.7922
v1.1 sampled (32)		0.875	0.7649	0.8163		0.8796	0.6725	0.7622
v1.1 diploid		0.8472	0.8151	0.8309		0.912	0.8286	0.8683
Supplementary Table 7: Summary of structural variants evaluation for HG002 against the GIAB truth set CMRG v1.0. Table showing recall, precision and F1 metrics evaluated with PanGenie and vg call. Rows represent a specific graph construction, where filtered and default indicate the full pangenome, whereas the haplotype (hap) rows indicate different sub-sampling strategies.

### Sheet: Supplementary Table 8
tools and metrics graphs		GRCh38-based pangenome
		PanGenie				vg call
		recall	precision	F1		recall	precision	F1
v1.0 filtered		0.5512	0.8427	0.6665		0.7397	0.6862	0.7119
v1.1 default		0.7994	0.649	0.7164		0.7994	0.649	0.7164
v1.1 filtered		0.7989	0.7539	0.7758		0.7989	0.7539	0.7758
v1.1 sampled (4)		0.8742	0.8039	0.8376		0.8434	0.8004	0.8213
v1.1 sampled (8)		0.8924	0.7995	0.8434		0.8478	0.7939	0.82
v1.1 sampled (16)		0.8916	0.797	0.8416		0.8366	0.7747	0.8044
v1.1 sampled (32)		0.8799	0.7872	0.831		0.8243	0.7213	0.7694
v1.1 diploid		0.8824	0.8048	0.8419		0.8627	0.8044	0.8325
Supplementary Table 8: Summary of structural variants evaluation for HG002 against the T2T dipcall v0.9 call set (excluding centromeres). Table showing recall, precision and F1 metrics evaluated with PanGenie and vg call. Rows represent a specific graph construction, where filtered and default indicate the full pangenome, whereas the haplotype (hap) rows indicate different sub-sampling strategies…

### Sheet: Supplementary Table 9
tools and metrics graphs		GRCh38-based pangenome
		PanGenie				vg call
		recall	precision	F1		recall	precision	F1
v1.0 filtered		0.6321	0.7557	0.6884		0.8238	0.6176	0.706
v1.1 default		0.8808	0.5549	0.6809		0.8808	0.5549	0.6809
v1.1 filtered		0.8238	0.7276	0.7728		0.8238	0.7276	0.7728
v1.1 sampled (4)		0.8549	0.7615	0.8055		0.9016	0.7711	0.8312
v1.1 sampled (8)		0.9016	0.7849	0.8392		0.9223	0.7626	0.8349
v1.1 sampled (16)		0.8808	0.7663	0.8196		0.8964	0.7074	0.7908
v1.1 sampled (32)		0.8756	0.7472	0.8063		0.8912	0.6597	0.7582
v1.1 diploid		0.8601	0.7992	0.8285		0.9171	0.8089	0.8596
Supplementary Table 9: Summary of structural variants evaluation for HG002 against the T2T dipcall v0.9 call set (CMRG set). Table showing recall, precision and F1 metrics evaluated with PanGenie and vg call. Rows represent a specific graph construction, where filtered and default indicate the full pangenome, whereas the haplotype (hap) rows indicate different sub-sampling strategies.

### Sheet: Supplementary Table 10
tools and metrics graphs		GRCh38-based pangenome
		PanGenie				vg call
		recall	precision	F1		recall	precision	F1
v1.0 filtered		0.507	0.8404	0.6325		0.6874	0.6693	0.6782
v1.1 default		0.7436	0.6226	0.6778		0.7436	0.6226	0.6778
v1.1 filtered		0.7434	0.7444	0.7439		0.7433	0.7444	0.7439
v1.1 sampled (4)		0.8095	0.7932	0.8013		0.7836	0.7789	0.7813
v1.1 sampled (8)		0.8271	0.7848	0.8053		0.7877	0.7733	0.7805
v1.1 sampled (16)		0.825	0.7826	0.8032		0.778	0.7534	0.7655
v1.1 sampled (32)		0.8132	0.7713	0.7917		0.7666	0.7009	0.7323
v1.1 diploid		0.8168	0.7957	0.8061		0.8016	0.7873	0.7944
Supplementary Table 10: Summary of structural variants evaluation for HG002 against the T2T dipcall v0.9 call set (no BED included). Table showing recall, precision and F1 metrics evaluated with PanGenie and vg call. Rows represent a specific graph construction, where filtered and default indicate the full pangenome, whereas the haplotype (hap) rows indicate different sub-sampling strategies. Thi…

### Sheet: Supplementary Table 11
		GRCh38-based pangenome
	Call set	Total number of variants in the truth			Fraction of GRCh38 covered by the truth (in Mbp)
	Tier1 v0.6	9575			2664.8
	CMRG v1.0	216			11.96
	T2T whole genome	25732			—
	T2T whole no cent.	23231			2841.72
Supplementary Table 11: Summary of total variants in the truth sets used and fraction of the reference covered as such. Table showing the four call sets with the total number of variants found upon evaluation with truvari as well as what fraction of the GRCh38 reference they cover using the corresponding BED regions: GIAB Tier1 v0.6 confident regions and associated BED, GIAB CMRG v1.0 and associa…
